# A wireless, user-friendly, and unattended robotic flower system to assess pollinator foraging behaviour

**DOI:** 10.1101/2022.06.14.496104

**Authors:** Kamiel Debeuckelaere, Dirk Janssens, Estefanía Serral Asensio, Tom Wenseleers, Hans Jacquemyn, María I. Pozo

**Affiliations:** Laboratory of Socioecology and Social Evolution, KU Leuven, Naamsestraat 59 - box 2466, 3000 Leuven, Belgium; Plant Population Biology and Conservation, KU Leuven, Kasteelpark Arenberg 31 - box 2435, 3001 Leuven, Belgium; ICTS - Central Infrastructure, KU Leuven, Willem de Croylaan 52a - box 5580, 3001 Leuven, Belgium; Research Centre for Information Systems Engineering (LIRIS), KU Leuven, Warmoesberg 26 - box 15101, 1000 Brussels, Belgium

**Keywords:** automated data collection, conservation ecology, floral rewards, insect behaviour, Internet of Things (IoT) applications, pollination ecology, wireless sensor networks

## Abstract

1. Understanding the complex interactions between external and internal factors that influence pollinator foraging behaviour is essential for developing effective conservation strategies. However, collecting large datasets that incorporate data from various sources has been challenging.
2. To address this issue, we present a wireless and cost-effective robotic flower equipped with Internet of Things (IoT) technology that automatically offers nectar to visiting insects while monitoring visitation time and duration. The robotic flower is easy to manipulate and settings such as nectar refill rates can be remotely altered, making it ideal for field settings. The system transmits data completely wirelessly and autonomously, is mobile and easy to clean.
3. The prototype settings allow for approximately two weeks of uninterrupted data collection for each battery charge. As a proof-of-concept application, a foraging-preference dual choice experiment with bumblebees was performed. On average, more than 14 000 flower visits were registered daily with a setup consisting of 16 robotic flowers. The data show a gradual preference shift from the pre-trained, lower quality food source towards the higher quality source.
4. The robotic flower provides accurate and reliable data on insect behaviour, dramatically reducing the price and/or labour costs. Although primarily designed for (bumble)bees, the system could be easily adapted for other flower-visiting insects. The robotic flower is user-friendly and can be easily adapted to address a wide range of research questions in pollination ecology, conservation biology, biocontrol and ecotoxicology, and allows for detailed studies on how nectar traits, flower colour and shape and pollutants would affect foraging behaviour.
