## Supplemental table 6 for "A wireless, user-friendly, and unattended robotic flower system to assess pollinator foraging behaviour"

### Sheet: Sheet1
Flower #	Measurement #	Volume (mm)	Volume (µL)
17	1	100	14.7826		BioGluc 30%					flower 17
17	2	138	20.4							Average:	15.0191	µL
17	3	84	12.4174		13,6 µL = 92mm					Std_Dev:	3.15081	µL
17	4	97	14.3391		13.6/92 =	0.147826	µL/mm			flower 9
17	5	89	13.1565							Average:	16.3496	µL
9	1	105	15.5217							Std_Dev:	2.4683	µL
9	2	95	14.0435		Average:	15.7346	µL			flower 15
9	3	97	14.3391		Std_Dev:	2.30085	µL			Average:	17.68	µL
9	4	123	18.1826							Std_Dev:	1.83923	µL
9	5	133	19.6609							flower 3
15	1	125	18.4783							Average:	15.2557	µL
15	2	129	19.0696							Std_Dev:	1.26907	µL
15	3	117	17.2957							flower 11
15	4	128	18.9217							Average:	14.3687	µL
15	5	99	14.6348							Std_Dev:	1.5126	µL
3	1	106	15.6696
3	2	99	14.6348
3	3	96	14.1913
3	4	117	17.2957
3	5	98	14.487
11	1	94	13.8957
11	2	88	13.0087
11	3	91	13.4522
11	4	99	14.6348
11	5	114	16.8522
