## Supplemental table 8 for "A wireless, user-friendly, and unattended robotic flower system to assess pollinator foraging behaviour"

### Sheet: Blad1
Part	Article number	Specifications	amount/flower	Shop	URL
EEPROM	24LC512-I/P	EEPROM, 512 Kbit, 64K x 8bit, Serial I2C (2-Wire), 400 kHz, DIP, 8 Pins	1	Farnell	https://be.farnell.com/microchip/24lc512-i-p/serial-eeprom-512kbit-400khz-dip/dp/9758020?CMP=GRHB-OCTOPART
LoRaWAN module	RN2483A-I/RM104	RN2483A-I/RM104 or RN2483A-I/RM105	1	Farnell	https://be.farnell.com/microchip/rn2483a-i-rm104/transceiver-module-300kbps-870mhz/dp/2920841?st=rn2483
Arduino Pro Micro	DEV-12587	PRO MICRO ATMEGA32U4 3.3V/8MHZ	1	DigiKey	https://www.digikey.be/product-detail/nl/sparkfun-electronics/DEV-12587/1568-1061-ND/5140826
Micro Servo	SER0006	SERVOMOTOR RC 4.8V	1	DigiKey	https://www.digikey.be/product-detail/nl/dfrobot/SER0006/1738-1385-ND/7597224
LED (per 5)	COM-12986	ADDRESS LED DISCR SERIAL RGB 5PC	0.2	DigiKey	https://www.digikey.be/product-detail/nl/sparkfun-electronics/COM-12986/1568-1213-ND/5673799
ON/OFF Switch	RA1113112R	SWITCH ROCKER SPST 10A 125V	1	DigiKey	https://www.digikey.be/product-detail/nl/e-switch/RA1113112R/EG5619-ND/3778055
IR emitter	IR908-7C-F	EMITTER IR 940NM 50MA RADIAL	1	DigiKey	https://www.digikey.be/product-detail/nl/everlight-electronics-co-ltd/IR908-7C-F/1080-1089-ND/2675580
IR receiver	PT908-7C-F	SENSOR PHOTO 940NM SIDE VIEW RAD	1	DigiKey	https://www.digikey.be/product-detail/en/everlight-electronics-co-ltd/PT908-7C-F/1080-1164-ND/2675655
Power Switch	TPS2024P	IC PWR SWITCH N-CHANNEL 1:1 8DIP	1	DigiKey	https://www.digikey.be/product-detail/nl/texas-instruments/TPS2024P/296-12234-5-ND/413526
Level Converter	SN74HCT125N	IC BUF NON-INVERT 5.5V 14DIP	1	DigiKey	https://www.digikey.be/product-detail/nl/texas-instruments/SN74HCT125N/296-8386-5-ND/376860
Diode	1N5818	DIODE SCHOTTKY 30V 1A DO41	1	DigiKey	https://www.digikey.be/product-detail/nl/stmicroelectronics/1N5818/497-4548-1-ND/770973
Res 200	SFR16S0002000FR500	RES 200 OHM 1/2W 1% AXIAL	2	DigiKey	https://www.digikey.be/product-detail/nl/vishay-beyschlag-draloric-bc-components/SFR16S0002000FR500/PPC200XCT-ND/594751
Res 2k	SFR16S0002001FR500	RES 2K OHM 1/2W 1% AXIAL	2	DigiKey	https://www.digikey.be/product-detail/nl/vishay-beyschlag-draloric-bc-components/SFR16S0002001FR500/PPC2.00KXCT-ND/594777
Res 10 k	SFR16S0001002FR500	RES 10K OHM 1/2W 1% AXIAL	3	DigiKey	https://www.digikey.be/product-detail/nl/vishay-beyschlag-draloric-bc-components/SFR16S0001002FR500/PPC10.0KXCT-ND/594695
Res 100k	MBA02040C1003FRP00	RES 100K OHM 0.4W 1% AXIAL	2	DigiKey	https://www.digikey.be/product-detail/nl/vishay-beyschlag-draloric-bc-components/MBA02040C1003FRP00/BC100KXCT-ND/336963
Capacitor 100nF	C322C104K5R5TA7301	CAP CER 0.1UF 50V X7R RADIAL	8	DigiKey	https://www.digikey.be/product-detail/nl/kemet/C322C104K5R5TA7301/399-9877-1-ND/3726183
Capacitor 33uF	RNS1D330MDS1	CAP ALUM POLY 33UF 20% 20V T/H	2	DigiKey	https://www.digikey.be/product-detail/nl/nichicon/RNS1D330MDS1/493-14237-ND/4991537
Antenna	ANT-868-CW-RH-SMA	RF ANT 868MHZ WHIP STR SMA MALE	1	DigiKey	https://www.digikey.be/product-detail/nl/linx-technologies-inc/ANT-868-CW-RH-SMA/ANT-868-CW-RH-SMA-ND/1962848
Antenna connector	733910060	CONN SMA RCPT STR 50 OHM PCB	1	DigiKey	https://www.digikey.be/product-detail/nl/molex/0733910060/WM5543-ND/1465165
Cable conn. on/off -battery JST-XH male	B2B-XH-A-M(LF)(SN)	CONN HEADER VERT 2POS 2.5MM	1	DigiKey	https://www.digikey.be/product-detail/nl/jst-sales-america-inc/B2B-XH-A-M-LF-SN/455-2879-ND/3926507
power connector 3p male (pcb)	395016003	TERM BLOCK HDR 3POS VERT 3.5MM	1	Digikey	https://www.digikey.be/product-detail/nl/molex/0395016003/WM25698-ND/2735251
power connector 3p female	395038003	TERM BLOCK PLUG 3POS 3.5MM	1	Digikey	https://www.digikey.be/product-detail/nl/molex/0395038003/WM25709-ND/4480336
in/output connector 7p male (pcb)	395016007	TERM BLOCK HDR 7POS VERT 3.5MM	1	DigiKey	https://www.digikey.be/product-detail/nl/molex/0395016007/WM25702-ND/2735255
in/output connector 7p female	395037007	TERM BLOCK PLUG 7POS 3.5MM	1	Digikey	https://www.digikey.be/product-detail/nl/molex/0395037007/WM25519-ND/4480323
conn headers female 12p microcontroller	PPTC121LFBN-RC	CONN HDR 12POS 0.1 TIN PCB	2	DigiKey	https://www.digikey.be/product-detail/nl/sullins-connector-solutions/PPTC121LFBN-RC/S6100-ND/807231
plug-in IC sockets 4x2p (EEPROM + pwr switch)	A 08-LC-TT	CONN IC DIP SOCKET 8POS TIN	2	DigiKey	https://www.digikey.be/products/nl?keywords=AE9986-ND
plug-in IC sockets 7x2p (level conv.)	A 14-LC-TT	CONN IC DIP SOCKET 14POS TIN	1	DigiKey	https://www.digikey.be/products/nl?keywords=AE9989-ND
Battery (18650, flat top)		Li-ion 3500mah	1	VaBo	http://www.vabo.be/ned/ned_main.htm --> REF.Ref: 12429
Transparent Silicone		transparant sanitary Kit Handson 310 ml	/	Gamma
PCB		Printed Circuit Board (own design)	1	JLCPCB
3D Pint			1	FabLab
Battery Module		5V Micro USB 18650 Lithium Battery Charger, UPS Voltage Converter, UPS module Step up Charging Module	1	AliExpress	https://nl.aliexpress.com/item/33007770861.html?spm=a2g0o.detail.1000014.3.38ae421bJG2Usz&gps-id=pcDetailBottomMoreOtherSeller&scm=1007.33416.213724.0&scm_id=1007.33416.213724.0&scm-url=1007.33416.213724.0&pvid=307febda-72e9-4734-8e55-80757d6c27c9&_t=gps-id:pcDetailBottomMoreOtherSeller,scm-url:1007.33416.213724.0,pvid:307febda-72e9-4734-8e55-80757d6c27c9,tpp_buckets:668%230%23131923%2330_668%238…
Micro USB cable			1	AliExpress
wire			/	KIWI electronics	https://www.kiwi-electronics.nl/kw-2371?search=Siliconen%20Draad%20Soepel&description=true
40 pin header strip (solder to Arduino 2*12)			/	KIWI electronics	https://www.kiwi-electronics.nl/40-pin-header-strip?search=header%20pins&description=true
quick conn. on/off tab (10 pcs) JST-XH male		tabs till 4.8mm, 2.54mm JST-XH	0.1	KIWI electronics	https://www.kiwi-electronics.nl/kw-2310
Tie wraps (100 pcs.)		200x2,5 mm 100p	/	Gamma
Plastic containers (per 10)		IN: 56x36x50 mm, OUT: 60x40x52(LxBxH), with lid	0.1	Bodemschat	https://www.bodemschat.nl/nl/plastic-doosje-60-x-40-x-52-mm.html
PLASTIK 70 conformal coating				AITEC	https://be.farnell.com/kontakt-chemie/plastik-70/conformal-coating-aerosol-200ml/dp/2646050
